# Maize residues changes soil fungal composition and decrease soil microbial co-ocurrence networks complexity

**DOI:** 10.1101/703967

**Authors:** José F. Cobo-Díaz, Fabienne Legrand, Gaétan Le Floch, Adeline Picot

**Author notes:** Corresponding author: José F. Cobo-Díaz.

## Abstract

*Fusarium graminearum* (*Fg*) can cause different diseases in cereals and maize crops worldwide, and a correct management of previous crop residues could decrease disease incidence and/or severity. Bacterial, fungal and *Fusarium* communities were studied by metabarcoding approach in 8 agricultural fields with wheat-maize rotation system in Brittany, France, during three years. Additionally, shift in microbial communities were evaluated under mesocosm experiments in soils amended or not with maize residues and/or *Fg* isolate. Bacterial communities composition were highly influenced by crop soil origin in both environmental and mesocosm soils, while bacteria co-occurrence network complexity was decreased by maize residues in environmental samples and *Fg* treatment in mesocosm samples. Maize residues altered slightly bacteria-fungi co-occurrence networks, while all treatments on mesoscosm experiments showed lower complexity in bacteria-fungi networks than Control Soil treatment. A clear input of fungal genera *Epicoccum*, *Fusarium*, *Vishniacozyma*, *Articulospora*, *Papiliotrema*, *Sarocladium*, *Xenobotryosphaeria*, *Ramularia*, *Cladosporium*, *Cryptococcus* and *Bullera* from maize residues to soil were observed for both environmental and mesocosm samples. Moreover, an increase of *F. graminearum* and *F. avenaceum* was observed in soils whe maize residues were presented. Finally, microbial co-occurrence networks reported some OTUs significant correlated to *Fusarium* spp. OTUs, such as those assigned to *Epicoccum*, *Vishniacozyma* and *Sarocladium* fungal genera, previously reported as efficient biocontrol agents versus *Fusarium* spp. Moreover, a decrease of complexity was observed for soil bacterial and bacterial-fungal networks due to maize addition in both environmental and mesocoms communities.
