## Supplementary material for "Maize residues changes soil fungal composition and decrease soil microbial co-ocurrence networks complexity": Table S1

### Sheet: Untitled Document
percent of total seqs	Name	Network	node.degree	node.betw	node.stress	node.evcent	Clustering.Coefficient	Taxonomy
0.0670674	b_660746	Maize / bact	31	859.125	27463	0.242043	0.43871	k__Bacteria	p__Proteobacteria	c__Deltaproteobacteria	o__Myxococcales	f__	g__	s__
0.0799688	b_214128	2016 / bact	17	317.431	1760	0.301416	0.375	k__Bacteria	p__Actinobacteria	c__Thermoleophilia	o__Gaiellales	f__Gaiellaceae	g__	s__
0.0853854	b_4411088	2016 / bact	15	105.329	935	0.27937	0.409524	k__Bacteria	p__Actinobacteria	c__Actinobacteria	o__Actinomycetales	f__	g__	s__
0.0428404	b_New.ReferenceOTU1066	2016 / bact	15	194.645	1329	0.27676	0.47619	k__Bacteria	p__Gemmatimonadetes	c__Gemmatimonadetes	o__	f__	g__	s__
0.146691	b_805685	2016 / bact	17	496.896	2839	0.273951	0.286765	k__Bacteria	p__Proteobacteria	c__Gammaproteobacteria	o__Xanthomonadales	f__Xanthomonadaceae	g__	s__
0.0313178	b_1094433	2016 / bact	13	29.8209	203	0.268194	0.564103	k__Bacteria	p__Actinobacteria	c__Thermoleophilia	o__Gaiellales	f__Gaiellaceae	g__	s__
0.0535259	b_New.ReferenceOTU1129	2016 / bact	13	146.215	976	0.266352	0.551282	k__Bacteria	p__Actinobacteria	c__Thermoleophilia	o__Gaiellales	f__Gaiellaceae	g__	s__
0.140241	b_562311	2015 / bact-fung	33	304.562	2388	0.259157	0.420455	k__Bacteria	p__Proteobacteria	c__Alphaproteobacteria	o__Rhizobiales	f__Hyphomicrobiaceae	Rhodoplanes	s__
0.589917	b_1105814	2015 / bact-fung	32	289.816	3285	0.247726	0.429435	k__Bacteria	p__Proteobacteria	c__Alphaproteobacteria	o__Rhizobiales	f__Bradyrhizobiaceae
0.0799688	b_214128	2016 / bact-fung	17	570.881	3568	0.298716	0.375	k__Bacteria	p__Actinobacteria	c__Thermoleophilia	o__Gaiellales	f__Gaiellaceae	g__	s__
0.0428404	b_New.ReferenceOTU1066	2016 / bact-fung	16	311.769	2383	0.280072	0.425	k__Bacteria	p__Gemmatimonadetes	c__Gemmatimonadetes	o__	f__	g__	s__
0.0853854	b_4411088	2016 / bact-fung	15	208.769	2015	0.276055	0.409524	k__Bacteria	p__Actinobacteria	c__Actinobacteria	o__Actinomycetales	f__	g__	s__
0.146691	b_805685	2016 / bact-fung	17	865.806	5452	0.273174	0.286765	k__Bacteria	p__Proteobacteria	c__Gammaproteobacteria	o__Xanthomonadales	f__Xanthomonadaceae	g__	s__
0.0313178	b_1094433	2016 / bact-fung	13	40.2088	286	0.265505	0.564103	k__Bacteria	p__Actinobacteria	c__Thermoleophilia	o__Gaiellales	f__Gaiellaceae	g__	s__
0.0535259	b_New.ReferenceOTU1129	2016 / bact-fung	13	316.685	2266	0.264971	0.551282	k__Bacteria	p__Actinobacteria	c__Thermoleophilia	o__Gaiellales	f__Gaiellaceae	g__	s__
0.132462	bact_4416961	CS / bact	23	378.901	2922	0.259026	0.332016	k__Bacteria	p__Planctomycetes	c__Phycisphaerae	o__WD2101	f__	g__	s__
0.0925032	bact_810882	CS / bact	21	592.93	8982	0.247885	0.338095	k__Bacteria	p__Acidobacteria	c__Acidobacteria-6	o__iii1-15	f__mb2424	g__	s__
2.27462	bact_1121270	CS / bact	21	390.724	4599	0.245131	0.333333	k__Bacteria	p__Proteobacteria	c__Alphaproteobacteria	o__Sphingomonadales	f__Sphingomonadaceae	g__Kaistobacter	s__
0.0640869	bact_1023338	FM / bact	19	330.912	2710	0.269814	0.397661	k__Bacteria	p__Planctomycetes	c__Phycisphaerae	o__WD2101	f__	g__	s__
0.110138	bact_751555	FM / bact	20	464.956	3144	0.264229	0.310526	k__Bacteria	p__Proteobacteria	c__Alphaproteobacteria	o__Rhodospirillales	f__Rhodospirillaceae	g__	s__
0.105689	bact_1546872	FM / bact	18	255.875	2443	0.249111	0.372549	k__Bacteria	p__Gemmatimonadetes	c__Gemm-1	o__	f__	g__	s__
0.876576	bact_367995	FM / bact	15	101.468	1145	0.246919	0.504762	k__Bacteria	p__Proteobacteria	c__Alphaproteobacteria	o__Sphingomonadales	f__Sphingomonadaceae	g__Kaistobacter	s__
0.106892	bact_512674	FS / bact	13	302.837	1175	0.354104	0.358974	k__Bacteria	p__Verrucomicrobia	c__[Spartobacteria]	o__[Chthoniobacterales]	f__[Chthoniobacteraceae]	g__	s__
0.0893369	bact_775149	FS / bact	10	282.863	1018	0.285175	0.466667	k__Bacteria	p__Proteobacteria	c__Gammaproteobacteria	o__Xanthomonadales	f__Sinobacteraceae	g__	s__
0.152181	bact_545247	FS / bact	11	341.563	1225	0.282259	0.290909	k__Bacteria	p__Proteobacteria	c__Alphaproteobacteria	o__Rhizobiales	f__Hyphomicrobiaceae	g__Rhodoplanes	s__
0.110138	bact_751555	FS / bact	9	76.1532	404	0.255062	0.416667	k__Bacteria	p__Proteobacteria	c__Alphaproteobacteria	o__Rhodospirillales	f__Rhodospirillaceae	g__	s__
0.876576	bact_367995	FS / bact	12	743.394	2411	0.242304	0.242424	k__Bacteria	p__Proteobacteria	c__Alphaproteobacteria	o__Sphingomonadales	f__Sphingomonadaceae	g__Kaistobacter	s__
0.105689	bact_1546872	CM / bact-fung	17	284.769	2792	0.276716	0.492647	k__Bacteria	p__Gemmatimonadetes	c__Gemm-1	o__	f__	g__	s__
0.110138	bact_751555	CM / bact-fung	16	264.85	2829	0.271197	0.533333	k__Bacteria	p__Proteobacteria	c__Alphaproteobacteria	o__Rhodospirillales	f__Rhodospirillaceae	g__	s__
0.112543	bact_1107346	CM / bact-fung	16	246.157	2658	0.258961	0.491667	k__Bacteria	p__Acidobacteria	c__[Chloracidobacteria]	o__RB41	f__	g__	s__
0.120719	bact_New.ReferenceOTU268	CM / bact-fung	15	217.262	2429	0.247441	0.533333	k__Bacteria	p__Gemmatimonadetes	c__Gemm-1	o__	f__	g__	s__
0.876576	bact_367995	CM / bact-fung	14	346.494	3325	0.246628	0.571429	k__Bacteria	p__Proteobacteria	c__Alphaproteobacteria	o__Sphingomonadales	f__Sphingomonadaceae	g__Kaistobacter	s__
0.110138	bact_751555	FM / bact-fung	21	656.738	5347	0.265051	0.290476	k__Bacteria	p__Proteobacteria	c__Alphaproteobacteria	o__Rhodospirillales	f__Rhodospirillaceae	g__	s__
0.0640869	bact_1023338	FM / bact-fung	19	557.185	5560	0.264239	0.397661	k__Bacteria	p__Planctomycetes	c__Phycisphaerae	o__WD2101	f__	g__	s__
0.105689	bact_1546872	FM / bact-fung	18	353.002	5176	0.246352	0.372549	k__Bacteria	p__Gemmatimonadetes	c__Gemm-1	o__	f__	g__	s__
0.876576	bact_367995	FM / bact-fung	15	125.843	2064	0.242889	0.504762	k__Bacteria	p__Proteobacteria	c__Alphaproteobacteria	o__Sphingomonadales	f__Sphingomonadaceae	g__Kaistobacter	s__
0.0893369	bact_775149	FS / bact-fung	14	329.246	2179	0.303284	0.406593	k__Bacteria	p__Proteobacteria	c__Gammaproteobacteria	o__Xanthomonadales	f__Sinobacteraceae	g__	s__
0.106892	bact_512674	FS / bact-fung	14	256.551	1599	0.294057	0.384615	k__Bacteria	p__Verrucomicrobia	c__[Spartobacteria]	o__[Chthoniobacterales]	f__[Chthoniobacteraceae]	g__	s__
0.152181	bact_545247	FS / bact-fung	14	373.384	2140	0.2835	0.340659	k__Bacteria	p__Proteobacteria	c__Alphaproteobacteria	o__Rhizobiales	f__Hyphomicrobiaceae	g__Rhodoplanes	s__
0.110138	bact_751555	FS / bact-fung	12	219.513	1944	0.271504	0.409091	k__Bacteria	p__Proteobacteria	c__Alphaproteobacteria	o__Rhodospirillales	f__Rhodospirillaceae	g__	s__
